# E6AP is important for HPV E6’s role in regulating epithelial homeostasis and its loss impairs keratinocyte commitment to differentiation

**DOI:** 10.1101/2022.06.23.497250

**Authors:** Wen Yin, Nagayasu Egawa, Ke Zheng, Heather Griffin, Ademola Aiyenuro, Jacob Bornstein, John Doorbar

## Abstract

Human papillomaviruses (HPV) typically cause chronic infections by modulating homeostasis of infected basal cell to ensure persistence. Using FUCCI and cell-cell competition assays, we established the role of two common viral targets of low-risk and high-risk E6 proteins, E6AP and NHERF1, on four key components of epithelial homeostasis. These includes cell density, proliferation, commitment to differentiation and basal layer delamination. Our RNA sequencing results validated E6’s effects on homeostasis and revealed similar transcriptional gene regulation of E6-expressing cells and E6AP^-/-^ cells. For example, yes-associated protein (YAP) target genes were up-regulated by either E6 expression or E6AP depletion. This is also supported by YAP expression pattern in both monolayer cell culture and HPV-infected clinical tissues. As the conserved binding partner of Alpha group HPV E6 proteins, the precise role of E6AP in modulating keratinocyte phenotype and associated signalling pathways have not been defined. We demonstrate that deletion of E6AP in keratinocytes delayed the onset of differentiation and the abundance of E6AP is reduced in HPV-infected tissue. This suggests that Alpha E6 regulates epithelium homeostasis by inhibiting E6AP’s activity, leading to alteration of multiple downstream pathways including YAP activation. Potential treatments can thus be developed to resolve the reservoir of HPV infection.
