## Supplementary table 1 for "E6AP is important for HPV E6’s role in regulating epithelial homeostasis and its loss impairs keratinocyte commitment to differentiation"

### Sheet: Plasmids
Supplemental File 1
Plasmids used in the study
Doorbar lab plasmid	Plasmid name	Gene	Promoter	Bacterial Resistance	Tag	Tag location	Selectable Marker	Addgene Number	Original Source
1	pQCXIN-Flag11E6	HPV11 E6	CMV	Ampicillin	Flag	N terminus	Neomycin	n/a	This Study
2	pQCXIN-Flag16E6	HPV16 E6	CMV	Ampicillin	Flag	N terminus	Neomycin	n/a	This Study
3	pQCXIN-Flag11E6 W133R	HPV11 E6	CMV	Ampicillin	Flag	N terminus	Neomycin	n/a	This Study
4	pQCXIN-Flag11E6 L111Q	HPV11 E6	CMV	Ampicillin	Flag	N terminus	Neomycin	n/a	This Study
5	pQCXIN-Flag11E6 L70A	HPV11 E6	CMV	Ampicillin	Flag	N terminus	Neomycin	n/a	This Study
6	pQCXIN-Flag16E6 L50G	HPV16 E6	CMV	Ampicillin	Flag	N terminus	Neomycin	n/a	This Study
7	pQCXIN-Flag16E6 F69A	HPV16 E6	CMV	Ampicillin	Flag	N terminus	Neomycin	n/a	This Study
8	pQCXIN-EV	Empty	CMV	Ampicillin	n/a	n/a	Neomycin	n/a	Saunders-Wood, Taylor, et al., 2021
9	pQCXIP-mCherry	mCherry	CMV	Ampicillin	n/a	n/a	Puromycin	n/a	Saunders-Wood, Taylor, et al., 2022
10	pQCXIP-eGFP	eGFP	CMV	Ampicillin	n/a	n/a	Puromycin	n/a	This Study
11	pBOB-EF1-FastFUCCI-Puro	mKO2-hCDT1, mAG-hGEM	EF1 and PGK	Ampicillin	n/a	n/a	Puromycin	n/a	CRUK
12	pCL-SI-MSCVpuro-H1R-E6APRi4	The E6AP shRNA-targeted sequences were 5′-AGCTGCAAAGCATCTAATA-3′ and 5′-GAAATCTAGTGAATGATGA-3′.	CMV	Ampicillin	n/a	n/a	Puromycin	n/a	https://journals.asm.org/doi/10.1128/JVI.01712-06
13	pSpCas9(BB)-2A-Puro (PX459)-E6APgRNA2	gene locus 15:25370857-25370876	U6	Ampicillin	n/a	n/a	Puromycin	n/a	White et al. (2016) mBio. 7(5):e01530-16
14	pSpCas9(BB)-2A-Puro (PX459)-rice gene control		U6	Ampicillin	n/a	n/a	Puromycin	n/a	Zhao et al. (2007) Genes Dev. 21(21):2747-61
15	pCL-SI-MSCVpuro-H1R-luciferase	5'-CGTACGCGGAATACTTCGA-3’	CMV	Ampicillin	n/a	n/a	Puromycin	33092	Zhao et al. (2007) Genes Dev. 21(21):2747-61
gRNA sequences
	Rice control sgRNA forward	CACCGCAGACAAACCCTTGAACCA
	Rice control sgRNA reverse	AAACTGGTTCAAGGGTTTGTCTGC
	E6APgRNA F	GTTTCCAGGGGGTCCACTCG
	E6APgRNA R	CGAGTGGACCCCCTGGAAAC

### Sheet: Antibodies
Supplemental File 1
Antibodies used in the study
Target	Species	Company	Catalogue number	Use	Dilution
MCM7	rabbit monoclonal antibody	Abcam	ab52489	IF	1:100
K10	rabbit monoclonal antibody	Abcam	ab9026	IF	1:300
Active YAP	rabbit monoclonal antibody	Abcam	ab205270	IF/Western Blot	1:100/1:1000
E6AP	mouse monoclonal antibody	Merck	E8655	IF/Western Blot	1:100/1:500
NHERF1	mouse monoclonal antibody	Santa cruz	sc-271552	Western Blot	1:1000
Ser127 YAP	rabbit monoclonal antibody	Cell signalling	4911	IF/Western Blot	1:100/1:500
GAPDH	mouse monoclonal antibody	EMD Millipore Corp. USA	MAB374	Western Blot	1:2000

### Sheet: primer sequence
Name	sequence from 5' to 3'
Flag 11E6 forward	AAAAAGCAGGCTGCCACCATGGATTACAAGGATGACGACGATAAGGAAAGTAAAGATGCCTCCACG
11E6 reverse	AGAAAGCTGGGttaGGGTAACAAGTCTTCCATGCA
Flag 16E6 forward	AAAAAGCAGGCTGCCACCATGGATTACAAGGATGACGACGATAAGCACCAAAAGAGAACTGCAATG
16E6 reverse	AGAAAGCTGGGttaGGGTAACAAGTCTTCCATGCA
11E6 W133R forward	CGTAAGGGTCGTTGCTTACACTGCT
11E6 W133R reverse	CTGGTTATTTAGTTTTATGAAGCGT
IVM-11E6L70AF	GCACAAGGGAAAATTAACCAATAT
IVM-11E6L70AR	TTCTAAGCAACAGGCACACGCTGC
IVM-16E6F69AF	GCATATTCTAAAATTAGTGAGTAT
IVM-16E6F69AR	CTTTAAACATTTATCACATACAGC
11E6 L111Q forward	CAGTGTGAAATAGAAAAACTAAAGCAC
11E6 L111Q reverse	CGGCTTGTGACACAGGTAACAACG
16E6 L50G forward	GCTTGTATAGTATATAGAGATGGGAATCCA
16E6 L50G reverse	ATCCCGAAAAGCAAAGTCATATAC
qPCR primer
Name	sequence from 5' to 3'
CYR61 F	ACGCTGGATGTTTGAGTGTG
CYR61 R	TGTAGAAGGGAAACGCTGCT
PTGS2 F	CCTGTGCCTGATGATTGC
PTGS2 R	CTGATGCGTGAAGTGCTG
ATF3 F	GGAGTGCCTGCAGAAAGAGT
ATF3 R	CCATTCTGAGCCCGGACAAT
AXL F	GAGAACATTAGTGCTACGCGGAA
AXL R	CCTTAGCCCTATGTCCATTAGCA
AREG F	CGAACCACAAATACCTGGCTA
AREG R	TCCATTTTTGCCTCCCTTTT
PLAU-F	CAC GCA AGG GGA GAT GAA
PLAU-R	ACA GCA TTT TGG TGG TGA CTT
NHERF1 qPCR F	TACAGAAGGAGAACAGTCGTGAAGC
NHERF1 qPCR R	GCCAGGGAGATGTTGAAGTCTAGG
KRT1-F	GAGGATATAGCCCAGAAGAG
KRT1-R	ATCTAAGTCTCTGGATCACAC
KRT4-F	GTACAGAATGTCTGGAGAATG
KRT4-R	TGGTAGAGATGATCTTGCTG
KRT10-F	AAGAGCAAGGAACTGACTAC
KRT10-R	CGTCTCAATTCAGTAATCTCAG
KRT16-F	AAAGACTACAGTCCCTACTTC
KRT16-R	TTGTCAATCTGCAAAATGGG
IVL-F	TTACTGTGAGTCTGGTTGAC
IVL-R	TGTTTCATTTGCTCCTGATG
GAPDH forward	GTGAAGGTCGGAGTCAACG
GAPDH reverse	GGTGAAGACGCCAGTGGACTC
